# Proper control of R-loop homeostasis is required for maintenance of gene expression and neuronal function during aging

**DOI:** 10.1101/2021.06.29.450380

**Authors:** Juan Jauregui-Lozano, Spencer Escobedo, Alyssa Easton, Nadia A. Lanman, Vikki M. Weake, Hana Hall

## Abstract

Age-related loss of cellular function and increased cell death are characteristic hallmarks of aging. While defects in gene expression and RNA metabolism have been linked with age-associated human neuropathies, it is not clear how the changes that occur in aging neurons contribute to loss of gene expression homeostasis. R-loops are RNA-DNA hybrids that typically form co-transcriptionally via annealing of the nascent RNA to the template DNA strand, displacing the non-template DNA strand. Dysregulation of R-loop homeostasis has been associated with both transcriptional impairment and genome instability. Importantly, a growing body of evidence links R-loop accumulation with cellular dysfunction, increased cell death and chronic disease onset. Here, we characterized the R-loop landscape in aging *Drosophila melanogaster* photoreceptor neurons and showed that bulk R-loop levels increased with age. Further, genome-wide mapping of R-loops revealed that transcribed genes accumulated R-loops over gene bodies during aging, which correlated with decreased expression of long and highly expressed genes. Importantly, while photoreceptor-specific down-regulation of Top3β, a DNA/RNA topoisomerase associated with R-loop resolution, lead to decreased visual function, overexpression of Top3β or nuclear-localized RNase H1, which resolves R-loops, enhanced positive light response during aging. Together, our studies highlight the functional link between dysregulation of R-loop homeostasis, gene expression and visual function during aging.
