## Supplemental File 1 for "Proper control of R-loop homeostasis is required for maintenance of gene expression and neuronal function during aging"

### Sheet: Sheet2
Mapped fragments obtained for each MapR replicate
Age	Replicate	Mapped fragments
D10	1	60917978
D10	2	59138823
D10	3	68718290
D20	1	54940535
D20	2	75581291
D20	3	61003193
D30	1	45360643
D30	2	47601279
D30	3	47601279
D40	1	52228630
D40	2	58275349
D40	3	55583407
D50	1	39502202
D50	2	40496814
D50	3	50766090
D60	1	23666453
D60	2	25453681
D60	3	25661227
