## Supplemental File 2 for "Proper control of R-loop homeostasis is required for maintenance of gene expression and neuronal function during aging"

### Sheet: Sheet1
Supplemental Table2. Phototaxis raw data for Figure 5D and 6G
SampleName	FullGenotype	CI	Light	Dark	Total #	Age
siTop3β	P{w[+mC]=UAS-Dcr-2.D}1, w[1118];P{y[+t7.7] v[+t1.8]=TRiP.JF01282}attP2 ;P{w[+mC]=[UAS-GFP-Msp300KASH}attP2, P{ry[+t7.2]=rh1-GAL4}3, ry[506]	0.827586	26	2	29	10-day
siTop3β	P{w[+mC]=UAS-Dcr-2.D}1, w[1118];P{y[+t7.7] v[+t1.8]=TRiP.JF01282}attP2 ;P{w[+mC]=[UAS-GFP-Msp300KASH}attP2, P{ry[+t7.2]=rh1-GAL4}3, ry[506]	0.413793	18	6	29	10-day
siTop3β	P{w[+mC]=UAS-Dcr-2.D}1, w[1118];P{y[+t7.7] v[+t1.8]=TRiP.JF01282}attP2 ;P{w[+mC]=[UAS-GFP-Msp300KASH}attP2, P{ry[+t7.2]=rh1-GAL4}3, ry[506]	0.709677	26	4	31	10-day
siTop3β	P{w[+mC]=UAS-Dcr-2.D}1, w[1118];P{y[+t7.7] v[+t1.8]=TRiP.JF01282}attP2 ;P{w[+mC]=[UAS-GFP-Msp300KASH}attP2, P{ry[+t7.2]=rh1-GAL4}3, ry[506]	0.655172	20	1	29	10-day
siTop3β	P{w[+mC]=UAS-Dcr-2.D}1, w[1118];P{y[+t7.7] v[+t1.8]=TRiP.JF01282}attP2 ;P{w[+mC]=[UAS-GFP-Msp300KASH}attP2, P{ry[+t7.2]=rh1-GAL4}3, ry[506]	0.724138	24	3	29	10-day
siTop3β	P{w[+mC]=UAS-Dcr-2.D}1, w[1118];P{y[+t7.7] v[+t1.8]=TRiP.JF01282}attP2 ;P{w[+mC]=[UAS-GFP-Msp300KASH}attP2, P{ry[+t7.2]=rh1-GAL4}3, ry[506]	0.535714	20	5	28	10-day
siControl	P{w[+mC]=UAS-Dcr-2.D}1, w[1118];P{w[v+]=[UAS-mCherry-RNAi]}attP2;P{w[+mC]=[UAS-GFP-Msp300KASH}attP2, P{ry[+t7.2]=rh1-GAL4}3, ry[506]	0.7	25	4	30	10-day
siControl	P{w[+mC]=UAS-Dcr-2.D}1, w[1118];P{w[v+]=[UAS-mCherry-RNAi]}attP2;P{w[+mC]=[UAS-GFP-Msp300KASH}attP2, P{ry[+t7.2]=rh1-GAL4}3, ry[506]	0.903226	29	1	31	10-day
siControl	P{w[+mC]=UAS-Dcr-2.D}1, w[1118];P{w[v+]=[UAS-mCherry-RNAi]}attP2;P{w[+mC]=[UAS-GFP-Msp300KASH}attP2, P{ry[+t7.2]=rh1-GAL4}3, ry[506]	0.806452	28	3	31	10-day
siControl	P{w[+mC]=UAS-Dcr-2.D}1, w[1118];P{w[v+]=[UAS-mCherry-RNAi]}attP2;P{w[+mC]=[UAS-GFP-Msp300KASH}attP2, P{ry[+t7.2]=rh1-GAL4}3, ry[506]	0.548387	24	7	31	10-day
siControl	P{w[+mC]=UAS-Dcr-2.D}1, w[1118];P{w[v+]=[UAS-mCherry-RNAi]}attP2;P{w[+mC]=[UAS-GFP-Msp300KASH}attP2, P{ry[+t7.2]=rh1-GAL4}3, ry[506]	0.83871	28	2	31	10-day
siControl	P{w[+mC]=UAS-Dcr-2.D}1, w[1118];P{w[v+]=[UAS-mCherry-RNAi]}attP2;P{w[+mC]=[UAS-GFP-Msp300KASH}attP2, P{ry[+t7.2]=rh1-GAL4}3, ry[506]	0.677419	26	5	31	10-day
siTop3β	P{w[+mC]=UAS-Dcr-2.D}1, w[1118];P{y[+t7.7] v[+t1.8]=TRiP.JF01282}attP2 ;P{w[+mC]=[UAS-GFP-Msp300KASH}attP2, P{ry[+t7.2]=rh1-GAL4}3, ry[506]	0.387097	20	8	31	30-day
siTop3β	P{w[+mC]=UAS-Dcr-2.D}1, w[1118];P{y[+t7.7] v[+t1.8]=TRiP.JF01282}attP2 ;P{w[+mC]=[UAS-GFP-Msp300KASH}attP2, P{ry[+t7.2]=rh1-GAL4}3, ry[506]	0.354839	20	9	31	30-day
siTop3β	P{w[+mC]=UAS-Dcr-2.D}1, w[1118];P{y[+t7.7] v[+t1.8]=TRiP.JF01282}attP2 ;P{w[+mC]=[UAS-GFP-Msp300KASH}attP2, P{ry[+t7.2]=rh1-GAL4}3, ry[506]	0.37931	17	6	29	30-day
siTop3β	P{w[+mC]=UAS-Dcr-2.D}1, w[1118];P{y[+t7.7] v[+t1.8]=TRiP.JF01282}attP2 ;P{w[+mC]=[UAS-GFP-Msp300KASH}attP2, P{ry[+t7.2]=rh1-GAL4}3, ry[506]	0.037037	11	10	27	30-day
siTop3β	P{w[+mC]=UAS-Dcr-2.D}1, w[1118];P{y[+t7.7] v[+t1.8]=TRiP.JF01282}attP2 ;P{w[+mC]=[UAS-GFP-Msp300KASH}attP2, P{ry[+t7.2]=rh1-GAL4}3, ry[506]	-0.037037	12	13	27	30-day
siTop3β	P{w[+mC]=UAS-Dcr-2.D}1, w[1118];P{y[+t7.7] v[+t1.8]=TRiP.JF01282}attP2 ;P{w[+mC]=[UAS-GFP-Msp300KASH}attP2, P{ry[+t7.2]=rh1-GAL4}3, ry[506]	-0.0357143	10	11	28	30-day
siControl	P{w[+mC]=UAS-Dcr-2.D}1, w[1118];P{w[v+]=[UAS-mCherry-RNAi]}attP2;P{w[+mC]=[UAS-GFP-Msp300KASH}attP2, P{ry[+t7.2]=rh1-GAL4}3, ry[506]	0.466667	22	8	30	30-day
siControl	P{w[+mC]=UAS-Dcr-2.D}1, w[1118];P{w[v+]=[UAS-mCherry-RNAi]}attP2;P{w[+mC]=[UAS-GFP-Msp300KASH}attP2, P{ry[+t7.2]=rh1-GAL4}3, ry[506]	0.333333	18	8	30	30-day
siControl	P{w[+mC]=UAS-Dcr-2.D}1, w[1118];P{w[v+]=[UAS-mCherry-RNAi]}attP2;P{w[+mC]=[UAS-GFP-Msp300KASH}attP2, P{ry[+t7.2]=rh1-GAL4}3, ry[506]	0.7	23	2	30	30-day
siControl	P{w[+mC]=UAS-Dcr-2.D}1, w[1118];P{w[v+]=[UAS-mCherry-RNAi]}attP2;P{w[+mC]=[UAS-GFP-Msp300KASH}attP2, P{ry[+t7.2]=rh1-GAL4}3, ry[506]	0.633333	23	4	30	30-day
siControl	P{w[+mC]=UAS-Dcr-2.D}1, w[1118];P{w[v+]=[UAS-mCherry-RNAi]}attP2;P{w[+mC]=[UAS-GFP-Msp300KASH}attP2, P{ry[+t7.2]=rh1-GAL4}3, ry[506]	0.533333	21	5	30	30-day
siControl	P{w[+mC]=UAS-Dcr-2.D}1, w[1118];P{w[v+]=[UAS-mCherry-RNAi]}attP2;P{w[+mC]=[UAS-GFP-Msp300KASH}attP2, P{ry[+t7.2]=rh1-GAL4}3, ry[506]	0.6	22	4	30	30-day
Top3B-/-;lGMR>Top3B	Top3β26;P{w[+mC]=longGMR-GAL4}3,UAS-Top3βWT	0.758621	25	3	29	10-day
Top3B-/-;lGMR>Top3B	Top3β26;P{w[+mC]=longGMR-GAL4}3,UAS-Top3βWT	0.766667	25	2	30	10-day
Top3B-/-;lGMR>Top3B	Top3β26;P{w[+mC]=longGMR-GAL4}3,UAS-Top3βWT	0.933333	28	0	30	10-day
Top3B-/-;lGMR>Top3B	Top3β26;P{w[+mC]=longGMR-GAL4}3,UAS-Top3βWT	0.689655	23	3	29	10-day
Top3B-/-;lGMR>Top3B	Top3β26;P{w[+mC]=longGMR-GAL4}3,UAS-Top3βWT	0.689655	23	3	29	10-day
Top3B-/-;lGMR>Top3B	Top3β26;P{w[+mC]=longGMR-GAL4}3,UAS-Top3βWT	0.766667	26	3	30	10-day
Top3B+/+;lGMR>Top3B	P{w[+mC]=longGMR-GAL4}3,UAS-Top3βWT	1	30	0	30	10-day
Top3B+/+;lGMR>Top3B	P{w[+mC]=longGMR-GAL4}3,UAS-Top3βWT	1	30	0	30	10-day
Top3B+/+;lGMR>Top3B	P{w[+mC]=longGMR-GAL4}3,UAS-Top3βWT	0.9	28	1	30	10-day
Top3B+/+;lGMR>Top3B	P{w[+mC]=longGMR-GAL4}3,UAS-Top3βWT	0.7	25	4	30	10-day
Top3B+/+;lGMR>Top3B	P{w[+mC]=longGMR-GAL4}3,UAS-Top3βWT	0.903226	29	1	31	10-day
Top3B+/+;lGMR>Top3B	P{w[+mC]=longGMR-GAL4}3,UAS-Top3βWT	0.967742	30	0	31	10-day
lGMR>RNaseH1	P{w[+mC]=longGMR-GAL4}3,UAS-RNASEH1-V5	0.931034	28	1	29	10-day
lGMR>RNaseH1	P{w[+mC]=longGMR-GAL4}3,UAS-RNASEH1-V5	1	30	0	30	10-day
lGMR>RNaseH1	P{w[+mC]=longGMR-GAL4}3,UAS-RNASEH1-V5	1	32	0	32	10-day
lGMR>RNaseH1	P{w[+mC]=longGMR-GAL4}3,UAS-RNASEH1-V5	1	28	0	28	10-day
lGMR>RNaseH1	P{w[+mC]=longGMR-GAL4}3,UAS-RNASEH1-V5	0.8	27	3	30	10-day
lGMR>RNaseH1	P{w[+mC]=longGMR-GAL4}3,UAS-RNASEH1-V5	0.942857	34	1	35	10-day
Top3B-/-;lGMR>Top3B	Top3β26;P{w[+mC]=longGMR-GAL4}3,UAS-Top3βWT	0.241379	16	9	29	20-day
Top3B-/-;lGMR>Top3B	Top3β26;P{w[+mC]=longGMR-GAL4}3,UAS-Top3βWT	0.5	19	5	28	20-day
Top3B-/-;lGMR>Top3B	Top3β26;P{w[+mC]=longGMR-GAL4}3,UAS-Top3βWT	0.607143	19	2	28	20-day
Top3B-/-;lGMR>Top3B	Top3β26;P{w[+mC]=longGMR-GAL4}3,UAS-Top3βWT	0.137931	15	11	29	20-day
Top3B-/-;lGMR>Top3B	Top3β26;P{w[+mC]=longGMR-GAL4}3,UAS-Top3βWT	0.5	19	5	28	20-day
Top3B-/-;lGMR>Top3B	Top3β26;P{w[+mC]=longGMR-GAL4}3,UAS-Top3βWT	0.6	23	5	30	20-day
Top3B+/+;lGMR>Top3B	P{w[+mC]=longGMR-GAL4}3,UAS-Top3βWT	0.8	26	2	30	20-day
Top3B+/+;lGMR>Top3B	P{w[+mC]=longGMR-GAL4}3,UAS-Top3βWT	0.933333	28	0	30	20-day
Top3B+/+;lGMR>Top3B	P{w[+mC]=longGMR-GAL4}3,UAS-Top3βWT	0.766667	26	3	30	20-day
Top3B+/+;lGMR>Top3B	P{w[+mC]=longGMR-GAL4}3,UAS-Top3βWT	0.733333	24	2	30	20-day
Top3B+/+;lGMR>Top3B	P{w[+mC]=longGMR-GAL4}3,UAS-Top3βWT	0.933333	29	1	30	20-day
Top3B+/+;lGMR>Top3B	P{w[+mC]=longGMR-GAL4}3,UAS-Top3βWT	0.9	28	1	30	20-day
lGMR>RNaseH1	P{w[+mC]=longGMR-GAL4}3,UAS-RNASEH1-V5	0.9	28	1	30	20-day
lGMR>RNaseH1	P{w[+mC]=longGMR-GAL4}3,UAS-RNASEH1-V5	0.733333	25	3	30	20-day
lGMR>RNaseH1	P{w[+mC]=longGMR-GAL4}3,UAS-RNASEH1-V5	0.892857	26	1	28	20-day
lGMR>RNaseH1	P{w[+mC]=longGMR-GAL4}3,UAS-RNASEH1-V5	0.9	27	0	30	20-day
lGMR>RNaseH1	P{w[+mC]=longGMR-GAL4}3,UAS-RNASEH1-V5	0.666667	25	5	30	20-day
lGMR>RNaseH1	P{w[+mC]=longGMR-GAL4}3,UAS-RNASEH1-V5	0.655172	22	3	29	20-day
Top3B-/-;lGMR>Top3B	Top3β26;P{w[+mC]=longGMR-GAL4}3,UAS-Top3βWT	0.0689655	11	9	29	30-day
Top3B-/-;lGMR>Top3B	Top3β26;P{w[+mC]=longGMR-GAL4}3,UAS-Top3βWT	0.153846	14	10	26	30-day
Top3B-/-;lGMR>Top3B	Top3β26;P{w[+mC]=longGMR-GAL4}3,UAS-Top3βWT	0.3	14	5	30	30-day
Top3B-/-;lGMR>Top3B	Top3β26;P{w[+mC]=longGMR-GAL4}3,UAS-Top3βWT	0.0666667	14	12	30	30-day
Top3B-/-;lGMR>Top3B	Top3β26;P{w[+mC]=longGMR-GAL4}3,UAS-Top3βWT	0.625	17	2	24	30-day
Top3B-/-;lGMR>Top3B	Top3β26;P{w[+mC]=longGMR-GAL4}3,UAS-Top3βWT	0.586207	21	4	29	30-day
Top3B+/+;lGMR>Top3B	P{w[+mC]=longGMR-GAL4}3,UAS-Top3βWT	0.53125	23	6	32	30-day
Top3B+/+;lGMR>Top3B	P{w[+mC]=longGMR-GAL4}3,UAS-Top3βWT	0.774194	25	1	31	30-day
Top3B+/+;lGMR>Top3B	P{w[+mC]=longGMR-GAL4}3,UAS-Top3βWT	-0.185185	10	15	27	30-day
Top3B+/+;lGMR>Top3B	P{w[+mC]=longGMR-GAL4}3,UAS-Top3βWT	-0.214286	10	16	28	30-day
Top3B+/+;lGMR>Top3B	P{w[+mC]=longGMR-GAL4}3,UAS-Top3βWT	-0.1	10	13	30	30-day
Top3B+/+;lGMR>Top3B	P{w[+mC]=longGMR-GAL4}3,UAS-Top3βWT	0.25	15	8	28	30-day
lGMR>RNaseH1	P{w[+mC]=longGMR-GAL4}3,UAS-RNASEH1-V5	0.84	21	0	25	30-day
lGMR>RNaseH1	P{w[+mC]=longGMR-GAL4}3,UAS-RNASEH1-V5	0.678571	21	2	28	30-day
lGMR>RNaseH1	P{w[+mC]=longGMR-GAL4}3,UAS-RNASEH1-V5	0.64	18	2	25	30-day
lGMR>RNaseH1	P{w[+mC]=longGMR-GAL4}3,UAS-RNASEH1-V5	0.428571	15	3	28	30-day
lGMR>RNaseH1	P{w[+mC]=longGMR-GAL4}3,UAS-RNASEH1-V5	0.478261	14	3	23	30-day
lGMR>RNaseH1	P{w[+mC]=longGMR-GAL4}3,UAS-RNASEH1-V5	0.166667	13	8	30	30-day
